# Computational design of toehold switches in eukaryotes and prokaryotes for efficient post-transcriptional control

**DOI:** 10.1101/2025.01.15.633215

**Authors:** Yehuda Landau, Matan Arbel, Daniel Benarroch, Jonathan Yoni Klein, Efi Moree, Tamir Tuller

## Abstract

The potential to design RNA molecules implementing translational regulated synthetic networks in eukaryotic cells can be harnessed to ramp up the development of various applications in biotechnology, synthetic biology, agriculture and personalized precision therapeutics. In prokaryotes, RNA based translation activation Toehold switches were demonstrated to achieve high fold change in throughput of a desired expression gene in response to different levels of both exogenous and endogenous target trigger RNA molecules. However, low fold changes were reported for such switches applying similar design architecture for eukaryotes. We developed Triggate, a computational pipeline which implements different algorithms for the efficient design and generation of higher on/off ratio optimized toehold switches in prokaryotes and eukaryotes. We also present here a new design architecture for eukaryotic toehold switches which is leaner and simpler. Using our tool and new architecture we report results with a much higher on/off ratio (up to around 13) than achieved before for mRNA toehold switches for eukaryotes.

Triggate is available as a web application at http://www.cs.tau.ac.il/~tamirtul/Triggate.
