## Supplementary Table for "Computational design of toehold switches in eukaryotes and prokaryotes for efficient post-transcriptional control"

### Sheet: Sheet1
Case	Trigger Molecule	Trigger Sequence	Toehold Sequence (+50 GFP nucleotides - first 18 are altered)	MFE [kcal/mol]	MFE structure	Centroid MFE [kcal/mol]	Centroid Structure	Heterodimer Ensemble Free Energy [kcal/mol]	Homodimer (Toehold-Toehold) Ensemble Free Energy [kcal/mol]	Homodimer (Trigger-Trigger) Ensemble Free Energy [kcal/mol]
Kozak down improved trigger 1	mCherry (Matan)	UAUGAUGCAGAAGUAAAGACAACCUACAAAGCCAAA	GGGUUUGGUUUUGUAGGUUGUCUUUACUUCUGUAUUAUAAAUCUAACAACACAAAUUUAUAAUACAGAAACCAAAAUGAGAAAAGGCGAAGAATTAUUCACUGGAGUUGUCCCAAUUCUUGUUGAAUUA	-26.00		-18.7		-65.4555	-62.7716	-6.16627
Kozak down improved trigger 2	mCherry (Matan)	UAUGAUGCAGAAGUAAAGACAACCUACAAAGCCAAA	GGGUUUGGUUUUGUAGGUUGUCUUUACUUCUGUAUUAUAAAUCUAACAACACAAAUUUAUAAUACAGAAACCAAAAUGAGGAAGGGCGAAGAAUUAUUCACUGGAGUUGUCCCAAUUCUUGUUGAAUUA	-26.3		-16.8		-66.6306	-64.0597	-6.16627
Kozak down original trigger 1	mCherry (AddGene)	UACGACGCUGAGGUCAAGACCACCUACAAGGCCAAG	GGGCUUGGUUUUGUAGGUGGUCUUGACUUCGGUGUUGUAAUACCACAAACCCAAUAUUAUAACAUCGAAACCAAAAUGAGAAAAGGAGAGGAACUAUUCACUGGAGUUGUCCCAAUUCUUGUUGAAUUA	-28.1		-14.7		-74.496	-68.3726	-16.021
Kozak down original trigger 2	mCherry (AddGene)	UACGACGCUGAGGUCAAGACCACCUACAAGGCCAAG	GGGCUUGGUUUUGUAGGUGGUCUUGACUUCGGUGUUGUAAUACCACAAACCCAAUAUUAUAACAUCGAAACCAAAAUGAGGAAGGGCGAGGAGUUGUUCACUGGAGUUGUCCCAAUUCUUGUUGAAUUA	-30.8		-14.7		-77.0951	-72.6454	-16.021
Kozak up improved trigger 1	mCherry (Matan)	UAUGAUGCAGAAGUAAAGACAACCUACAAAGCCAAA	GGGUUUGGUUUUGUAGGUUGUUUUUACUUUUGUGUCGUAGAAACCAAAAUGUCUUUCUGUGGCACGAAAAACCUGGCUGCUGCUCAGAAACGCAAAGGAGAAGAACUUUUCACUGGAGUUGUCCCAAUUCUUGUUGAAUUA	-32.1		-18.9		-71.8984	-76.4227	-6.16627
Kozak up improved trigger 2	mCherry (Matan)	UAUGAUGCAGAAGUAAAGACAACCUACAAAGCCAAA	GGGUUUGGUUUUGUAGGUUGUUUUUACUUUUGUGUCGUAGAAACCAAAAUGUCUUUCUGUGGCACGAAAAACCUGGCGGCGGCACAGAAACGUAAAGGAGAAGAACUUUUCACUGGAGUUGUCCCAAUUCUUGUUGAAUUA	-32.9		-15.3		-72.8795	-79.0789	-6.16627
Kozak up original trigger 1	mCherry (AddGene)	UACGACGCUGAGGUCAAGACCACCUACAAGGCCAAG	GGGCUUGGUUUUGUAGGUGGUCUUGACUUCGGUGUUGUAUUUACCAAAAUGUCUAAAUACAGUAUCGAAAACCUGGCAGCGGCACAGAAACGUAAAGGAGAAGAACUUUUCACUGGAGUUGUCCCAAUUCUUGUUGAAUUA	-28.9		-13.9		-78.2625	-72.9761	-16.021
Kozak up original trigger 2	mCherry (AddGene)	UACGACGCUGAGGUCAAGACCACCUACAAGGCCAAG	GGGCUUGGUUUUGUAGGUGGUCUUGACUUCGGUGUUGUAUUUACCAAAAUGUCUAAAUACAGUAUCGAAAACCUGGCAGCAGCGCAGAAACGUAAAGGAGAAGAACUUUUCACUGGAGUUGUCCCAAUUCUUGUUGAAUUA	-28.6		-12.9		-78.2083	-73.5804	-16.021
