## Supplementary Table for "Computational design of toehold switches in eukaryotes and prokaryotes for efficient post-transcriptional control"

### Sheet: Sheet1
id	name	stem_size	loop_size	trigger_size	binding_site_size	trigger_strand	switch	switch_mfe	switch_with_50_translated_gene	switch_with_50_translated_gene_mfe	switch_with_translated_gene	activated_switch_pic	mfe_activated_complex	mfe_frequency	mfe_trigger	switch_pic	AB Heterodimer	AA Homodimer	BB Homodimer	A Monomer	B Monomer	Score_with_AB	Score_without_AB	Score_without_correlated_feature	3' to AB fold
CPR6_25	Kozak up	15	12	23	13	UUCUUGAAAGAGUAUUUCCCAGA	UCUGGGAAAUGCUUUUUUAAGAGUCCCUGUAGCCACCAUGAGGGACUUUUGGAAAUUGAACCUGGCGGCAGCGCAAAAG	-23.1	UCUGGGAAAUGCUUUUUUAAGAGUCCCUGUAGCCACCAUGAGGGACUUUUGGAAAUUGAACCUGGCGGCAGCGCAAAAGUCUAAGGGGGAAGAAGACAAUAUGGCGAUUAUUAAAGAGUUUAUGAGAUU	-26.8	UCUGGGAAAUGCUUUUUUAAGAGUCCCUGUAGCCACCAUGAGGGACUUUUGGAAAUUGAACCUGGCGGCAGCGCAAAAGUCUAAGGGGGAAGAAGACAAUAUGGCGAUUAUUAAAGAGUUUAUGAGAUUUAAAGUACAUAUGGAAGGAAGUGUUAAUGGUCACGAGUUUGAGAUCGAAGGUGAAGGUGAAGGUCGUCCAUAUGAGGGUACGCAAACAGCAAAACUAAAGGUGACUAAAGGGGGACCAUUACCUUUCGCUUGGGAUAUACUGUCACCACAAUUCAUGUACGGAUCGAAAGCUUACGUAAAGCACCCGGCCGACAUUCCUGAUUAUUUAAAGUUGUCUUUCCCUGAAGGGUUCAAAUGGGAAAGAGUUAUGAAUUUUGAGGAUGGAGGUGU…	#VALUE!	-49.4	2.5		#VALUE!	-51.6731	-65.0293	-7.76711	-28.9636	-1.57703	79.8203	0.760604	0.816716	#VALUE!
CPR6_17	Kozak up	15	12	23	8	UUCUUGAAAGAGUAUUUCCCAGA	UCUGGGAAAUAUUUUUUCGGGAGACCGCCACCAUGCUCUCGAAAAAAUAUACAAACCUGGCGGCAGCGCAAAAG	-20.6	UCUGGGAAAUAUUUUUUCGGGAGACCGCCACCAUGCUCUCGAAAAAAUAUACAAACCUGGCGGCAGCGCAAAAGUCUAAGGGGGAAGAAGACAAUAUGGCGAUUAUUAAAGAGUUUAUGAGAUU	-23.5	UCUGGGAAAUAUUUUUUCGGGAGACCGCCACCAUGCUCUCGAAAAAAUAUACAAACCUGGCGGCAGCGCAAAAGUCUAAGGGGGAAGAAGACAAUAUGGCGAUUAUUAAAGAGUUUAUGAGAUUUAAAGUACAUAUGGAAGGAAGUGUUAAUGGUCACGAGUUUGAGAUCGAAGGUGAAGGUGAAGGUCGUCCAUAUGAGGGUACGCAAACAGCAAAACUAAAGGUGACUAAAGGGGGACCAUUACCUUUCGCUUGGGAUAUACUGUCACCACAAUUCAUGUACGGAUCGAAAGCUUACGUAAAGCACCCGGCCGACAUUCCUGAUUAUUUAAAGUUGUCUUUCCCUGAAGGGUUCAAAUGGGAAAGAGUUAUGAAUUUUGAGGAUGGAGGUGUUGUGA…	#VALUE!	-43.7	2.99	-0.9	#VALUE!	-45.8638	-57.0945	-7.76711	-25.6722	-1.57703	70.5794	0.620425	0.670405	#VALUE!
CPR6_11	kozak down	15	12	23	13	AACAGUUGCGCUGCCUCAGUAGU	ACUACUGAGGCAGUGUAAUUGUUCGGAGCCAAAACACAACCUCCGGAUGAUUAUAUACCAAAAUG	-18.3	ACUACUGAGGCAGUGUAAUUGUUCGGAGCCAAAACACAACCUCCGGAUGAUUAUAUACCAAAAUGUCUAAGGGGGAAGAAGACAAUAUGGCGAUUAUUAAAGAGUUUAUGAGAUU	-22.9	ACUACUGAGGCAGUGUAAUUGUUCGGAGCCAAAACACAACCUCCGGAUGAUUAUAUACCAAAAUGUCUAAGGGGGAAGAAGACAAUAUGGCGAUUAUUAAAGAGUUUAUGAGAUUUAAAGUACAUAUGGAAGGAAGUGUUAAUGGUCACGAGUUUGAGAUCGAAGGUGAAGGUGAAGGUCGUCCAUAUGAGGGUACGCAAACAGCAAAACUAAAGGUGACUAAAGGGGGACCAUUACCUUUCGCUUGGGAUAUACUGUCACCACAAUUCAUGUACGGAUCGAAAGCUUACGUAAAGCACCCGGCCGACAUUCCUGAUUAUUUAAAGUUGUCUUUCCCUGAAGGGUUCAAAUGGGAAAGAGUUAUGAAUUUUGAGGAUGGAGGUGUUGUGACGGUAACUC…	#VALUE!	-50.9	13.98	-3.3	#VALUE!	-52.1128	-53.0395	-11.0764	-24.2008	-3.51044	73.0976	0.294422	0.315277	#VALUE!
CPR6_2	kozak down	15	12	23	8	UUCUUGAAAGAGUAUUUCCCAGA	UCUGGGAAGUGCUCUUUUAGGGAACUUCAAUCAACUUUUUAAAAGGGCAUAACCAAAAUG	-17.1	UCUGGGAAGUGCUCUUUUAGGGAACUUCAAUCAACUUUUUAAAAGGGCAUAACCAAAAUGUCUAAGGGGGAAGAAGACAAUAUGGCGAUUAUUAAAGAGUUUAUGAGAUU	-20.1	UCUGGGAAGUGCUCUUUUAGGGAACUUCAAUCAACUUUUUAAAAGGGCAUAACCAAAAUGUCUAAGGGGGAAGAAGACAAUAUGGCGAUUAUUAAAGAGUUUAUGAGAUUUAAAGUACAUAUGGAAGGAAGUGUUAAUGGUCACGAGUUUGAGAUCGAAGGUGAAGGUGAAGGUCGUCCAUAUGAGGGUACGCAAACAGCAAAACUAAAGGUGACUAAAGGGGGACCAUUACCUUUCGCUUGGGAUAUACUGUCACCACAAUUCAUGUACGGAUCGAAAGCUUACGUAAAGCACCCGGCCGACAUUCCUGAUUAUUUAAAGUUGUCUUUCCCUGAAGGGUUCAAAUGGGAAAGAGUUAUGAAUUUUGAGGAUGGAGGUGUUGUGACGGUAACUCAAGAU…	#VALUE!	-45.4	0.78	-0.9	#VALUE!	-48.3914	-48.0632	-7.76711	-21.7236	-1.57703	69.1128	0.574846	0.60933
HSP104_34	Kozak up	15	12	23	13	CUUGACCCUGUCAUCGGCCGUGA	UUAUGGUCGAUGAUAGGGUCGAGGAUGGAAAGCCACCAUGCCAUCUUCGAUUCUACCUAACCUGGCGGCAGCGCAAAAG	-26.2	UUAUGGUCGAUGAUAGGGUCGAGGAUGGAAAGCCACCAUGCCAUCUUCGAUUCUACCUAACCUGGCGGCAGCGCAAAAGUCUAAGGGGGAAGAAGACAAUAUGGCGAUUAUUAAAGAGUUUAUGAGAUU	-30.6	UUAUGGUCGAUGAUAGGGUCGAGGAUGGAAAGCCACCAUGCCAUCUUCGAUUCUACCUAACCUGGCGGCAGCGCAAAAGUCUAAGGGGGAAGAAGACAAUAUGGCGAUUAUUAAAGAGUUUAUGAGAUUUAAAGUACAUAUGGAAGGAAGUGUUAAUGGUCACGAGUUUGAGAUCGAAGGUGAAGGUGAAGGUCGUCCAUAUGAGGGUACGCAAACAGCAAAACUAAAGGUGACUAAAGGGGGACCAUUACCUUUCGCUUGGGAUAUACUGUCACCACAAUUCAUGUACGGAUCGAAAGCUUACGUAAAGCACCCGGCCGACAUUCCUGAUUAUUUAAAGUUGUCUUUCCCUGAAGGGUUCAAAUGGGAAAGAGUUAUGAAUUUUGAGGAUGGAGGUGU…	#VALUE!	-60.7	1.57	-1.6	#VALUE!	-63.2608	-71.7769	-16.5613	-32.1979	-2.25235	94.0962	0.889759	0.884397	#VALUE!
HSP104_22	Kozak up	15	12	23	8	CAAGAAUUUGGUCAUGGGUGCUG	UAGCACCCGUGAUCGGAUUUUUGUCCGCCACCAUGCAAAAAUUCGAUCACUUAAACCUGGCGGCAGCGCAAAAG	-23.4	UAGCACCCGUGAUCGGAUUUUUGUCCGCCACCAUGCAAAAAUUCGAUCACUUAAACCUGGCGGCAGCGCAAAAGUCUAAGGGGGAAGAAGACAAUAUGGCGAUUAUUAAAGAGUUUAUGAGAUU	-28.4	UAGCACCCGUGAUCGGAUUUUUGUCCGCCACCAUGCAAAAAUUCGAUCACUUAAACCUGGCGGCAGCGCAAAAGUCUAAGGGGGAAGAAGACAAUAUGGCGAUUAUUAAAGAGUUUAUGAGAUUUAAAGUACAUAUGGAAGGAAGUGUUAAUGGUCACGAGUUUGAGAUCGAAGGUGAAGGUGAAGGUCGUCCAUAUGAGGGUACGCAAACAGCAAAACUAAAGGUGACUAAAGGGGGACCAUUACCUUUCGCUUGGGAUAUACUGUCACCACAAUUCAUGUACGGAUCGAAAGCUUACGUAAAGCACCCGGCCGACAUUCCUGAUUAUUUAAAGUUGUCUUUCCCUGAAGGGUUCAAAUGGGAAAGAGUUAUGAAUUUUGAGGAUGGAGGUGUUGUGA…	#VALUE!	-49.7	4.22	0	#VALUE!	-51.6507	-64.9925	-7.09106	-29.4155	-0.727208	81.945	1.60592	1.5823	#VALUE!
HSP104_9	kozak down	15	12	23	13	CAAGAAUUUGGUCAUGGGUGCUG	CAGCACCCAUGACCAGGUUUUUGCGGAGAACAAAAAACACCUCCGUGAAAGUCUGUACCAAAAUG	-16.3	CAGCACCCAUGACCAGGUUUUUGCGGAGAACAAAAAACACCUCCGUGAAAGUCUGUACCAAAAUGUCUAAGGGGGAAGAAGACAAUAUGGCGAUUAUUAAAGAGUUUAUGAGAUU	-22.7	CAGCACCCAUGACCAGGUUUUUGCGGAGAACAAAAAACACCUCCGUGAAAGUCUGUACCAAAAUGUCUAAGGGGGAAGAAGACAAUAUGGCGAUUAUUAAAGAGUUUAUGAGAUUUAAAGUACAUAUGGAAGGAAGUGUUAAUGGUCACGAGUUUGAGAUCGAAGGUGAAGGUGAAGGUCGUCCAUAUGAGGGUACGCAAACAGCAAAACUAAAGGUGACUAAAGGGGGACCAUUACCUUUCGCUUGGGAUAUACUGUCACCACAAUUCAUGUACGGAUCGAAAGCUUACGUAAAGCACCCGGCCGACAUUCCUGAUUAUUUAAAGUUGUCUUUCCCUGAAGGGUUCAAAUGGGAAAGAGUUAUGAAUUUUGAGGAUGGAGGUGUUGUGACGGUAACUC…	#VALUE!	-51.3	5.84	0	#VALUE!	-53.0504	-52.4027	-7.09106	-23.9358	-0.727208	78.0169	1.75787	1.74421	#VALUE!
HSP104_8	kozak down	15	12	23	8	CAAGAAUUUGGUCAUGGGUGCUG	CAGCACCCGUGAUUAGAUUUUUGACCCCACAACCCCAAAAAUUUAAUCGCUACCAAAAUG	-14.5	CAGCACCCGUGAUUAGAUUUUUGACCCCACAACCCCAAAAAUUUAAUCGCUACCAAAAUGUCUAAGGGGGAAGAAGACAAUAUGGCGAUUAUUAAAGAGUUUAUGAGAUU	-20.3	CAGCACCCGUGAUUAGAUUUUUGACCCCACAACCCCAAAAAUUUAAUCGCUACCAAAAUGUCUAAGGGGGAAGAAGACAAUAUGGCGAUUAUUAAAGAGUUUAUGAGAUUUAAAGUACAUAUGGAAGGAAGUGUUAAUGGUCACGAGUUUGAGAUCGAAGGUGAAGGUGAAGGUCGUCCAUAUGAGGGUACGCAAACAGCAAAACUAAAGGUGACUAAAGGGGGACCAUUACCUUUCGCUUGGGAUAUACUGUCACCACAAUUCAUGUACGGAUCGAAAGCUUACGUAAAGCACCCGGCCGACAUUCCUGAUUAUUUAAAGUUGUCUUUCCCUGAAGGGUUCAAAUGGGAAAGAGUUAUGAAUUUUGAGGAUGGAGGUGUUGUGACGGUAACUCAAGAU…	#VALUE!	-46.5	14.32	0	#VALUE!	-47.698	-46.0507	-7.09106	-20.7922	-0.727208	69.958	2.19498	2.17344	image =x sequence
SSA4_33	Kozak up	15	12	23	13	GGAGCAGGCCCCACUGGAGCACC	GGUGUUUUAGUGGGGCUUGCUCCCCUCUAAAGCCACCAUGAGAGGGGGGUGGGCCAAUAACCUGGCGGCAGCGCAAAAG	-31.3	GGUGUUUUAGUGGGGCUUGCUCCCCUCUAAAGCCACCAUGAGAGGGGGGUGGGCCAAUAACCUGGCGGCAGCGCAAAAGUCUAAGGGGGAAGAAGACAAUAUGGCGAUUAUUAAAGAGUUUAUGAGAUU	-35	GGUGUUUUAGUGGGGCUUGCUCCCCUCUAAAGCCACCAUGAGAGGGGGGUGGGCCAAUAACCUGGCGGCAGCGCAAAAGUCUAAGGGGGAAGAAGACAAUAUGGCGAUUAUUAAAGAGUUUAUGAGAUUUAAAGUACAUAUGGAAGGAAGUGUUAAUGGUCACGAGUUUGAGAUCGAAGGUGAAGGUGAAGGUCGUCCAUAUGAGGGUACGCAAACAGCAAAACUAAAGGUGACUAAAGGGGGACCAUUACCUUUCGCUUGGGAUAUACUGUCACCACAAUUCAUGUACGGAUCGAAAGCUUACGUAAAGCACCCGGCCGACAUUCCUGAUUAUUUAAAGUUGUCUUUCCCUGAAGGGUUCAAAUGGGAAAGAGUUAUGAAUUUUGAGGAUGGAGGUGU…	#VALUE!	-65.8	7.99	-3	#VALUE!	-67.3576	-81.7047	-13.6402	-36.8927	-3.74878	101.457	0.955762	1.02657	image =x sequence
SSA4_25	Kozak up	15	12	23	8	CUGGUGACACUCACUUGGGUGGU	ACUACCCAAGUGGGUGUUGCCAGACCGCCACCAUGCUGGCAAUAUUCACUCUAAACCUGGCGGCAGCGCAAAAG	-24.7	ACUACCCAAGUGGGUGUUGCCAGACCGCCACCAUGCUGGCAAUAUUCACUCUAAACCUGGCGGCAGCGCAAAAGUCUAAGGGGGAAGAAGACAAUAUGGCGAUUAUUAAAGAGUUUAUGAGAUU	-29.7	ACUACCCAAGUGGGUGUUGCCAGACCGCCACCAUGCUGGCAAUAUUCACUCUAAACCUGGCGGCAGCGCAAAAGUCUAAGGGGGAAGAAGACAAUAUGGCGAUUAUUAAAGAGUUUAUGAGAUUUAAAGUACAUAUGGAAGGAAGUGUUAAUGGUCACGAGUUUGAGAUCGAAGGUGAAGGUGAAGGUCGUCCAUAUGAGGGUACGCAAACAGCAAAACUAAAGGUGACUAAAGGGGGACCAUUACCUUUCGCUUGGGAUAUACUGUCACCACAAUUCAUGUACGGAUCGAAAGCUUACGUAAAGCACCCGGCCGACAUUCCUGAUUAUUUAAAGUUGUCUUUCCCUGAAGGGUUCAAAUGGGAAAGAGUUAUGAAUUUUGAGGAUGGAGGUGUUGUGA…	#VALUE!	-58.6	18.39	-5.4	#VALUE!	-59.6435	-69.3766	-16.3502	-31.2677	-5.48802	85.8632	0.439976	0.50056	#VALUE!
SSA4_1	kozak down	15	12	23	13	AUCUUGACAAAGAUGAAGGAGAC	GUCUCCUUCAUCUUUGUUAAGGUCGGAGCCAACCCCCACACUCCGGUCUUAAUAAUACCAAAAUG	-15.1	GUCUCCUUCAUCUUUGUUAAGGUCGGAGCCAACCCCCACACUCCGGUCUUAAUAAUACCAAAAUGUCUAAGGGGGAAGAAGACAAUAUGGCGAUUAUUAAAGAGUUUAUGAGAUU	-24.3	GUCUCCUUCAUCUUUGUUAAGGUCGGAGCCAACCCCCACACUCCGGUCUUAAUAAUACCAAAAUGUCUAAGGGGGAAGAAGACAAUAUGGCGAUUAUUAAAGAGUUUAUGAGAUUUAAAGUACAUAUGGAAGGAAGUGUUAAUGGUCACGAGUUUGAGAUCGAAGGUGAAGGUGAAGGUCGUCCAUAUGAGGGUACGCAAACAGCAAAACUAAAGGUGACUAAAGGGGGACCAUUACCUUUCGCUUGGGAUAUACUGUCACCACAAUUCAUGUACGGAUCGAAAGCUUACGUAAAGCACCCGGCCGACAUUCCUGAUUAUUUAAAGUUGUCUUUCCCUGAAGGGUUCAAAUGGGAAAGAGUUAUGAAUUUUGAGGAUGGAGGUGUUGUGACGGUAACUC…	#VALUE!	-52.7	8.03	-2.6	#VALUE!	-54.2542	-57.692	-7.62969	-26.2096	-2.79733	78.5718	0.905372	0.965362	#VALUE!
SSA4_0	kozak down	15	12	23	8	AUCUUGACAAAGAUGAAGGAGAC	GUCUCCUUCAUUUUUGUUAGGAUACCCCACCUCCAAUUCUAAUAAAAAUGUACCAAAAUG	-11.9	GUCUCCUUCAUUUUUGUUAGGAUACCCCACCUCCAAUUCUAAUAAAAAUGUACCAAAAUGUCUAAGGGGGAAGAAGACAAUAUGGCGAUUAUUAAAGAGUUUAUGAGAUU	-19.8	GUCUCCUUCAUUUUUGUUAGGAUACCCCACCUCCAAUUCUAAUAAAAAUGUACCAAAAUGUCUAAGGGGGAAGAAGACAAUAUGGCGAUUAUUAAAGAGUUUAUGAGAUUUAAAGUACAUAUGGAAGGAAGUGUUAAUGGUCACGAGUUUGAGAUCGAAGGUGAAGGUGAAGGUCGUCCAUAUGAGGGUACGCAAACAGCAAAACUAAAGGUGACUAAAGGGGGACCAUUACCUUUCGCUUGGGAUAUACUGUCACCACAAUUCAUGUACGGAUCGAAAGCUUACGUAAAGCACCCGGCCGACAUUCCUGAUUAUUUAAAGUUGUCUUUCCCUGAAGGGUUCAAAUGGGAAAGAGUUAUGAAUUUUGAGGAUGGAGGUGUUGUGACGGUAACUCAAGAU…	#VALUE!	-44.7	14.51	-2.6	#VALUE!	-45.8898	-46.2268	-7.62969	-20.6723	-2.79733	64.6714	0.906596	0.946714	image =x sequence
						CUUGACCCUGUCAUCGGCCGUGA

### Sheet: switched to DNA
Variant name	id	name	stem_size	loop_size	trigger_size	binding_site_size	trigger_strand	switch	switch_mfe	switch_with_50_translated_gene	switch_with_50_translated_gene_mfe	switch_with_translated_gene	activated_switch_pic	mfe_activated_complex	mfe_freqTency	mfe_trigger	switch_pic	AB Heterodimer	AA Homodimer	BB Homodimer	A Monomer	B Monomer	Score_with_AB	Score_withoTt_AB	Score_withoTt_correlated_featTre	3' to AB fold
	HSP104_22	Kozak Up	15	12	23	8	CAAGAATTTGGTCATGGGTGCTG	TAGCACCCGTGATCGGATTTTTGTCCGCCACCATGCAAAAATTCGATCACTTAAACCTGGCGGCAGCGCAAAAG	-23.4	TAGCACCCGTGATCGGATTTTTGTCCGCCACCATGCAAAAATTCGATCACTTAAACCTGGCGGCAGCGCAAAAGTCTAAGGGGGAAGAAGACAATATGGCGATTATTAAAGAGTTTATGAGATT	-28.4	TAGCACCCGTGATCGGATTTTTGTCCGCCACCATGCAAAAATTCGATCACTTAAACCTGGCGGCAGCGCAAAAGTCTAAGGGGGAAGAAGACAATATGGCGATTATTAAAGAGTTTATGAGATTTAAAGTACATATGGAAGGAAGTGTTAATGGTCACGAGTTTGAGATCGAAGGTGAAGGTGAAGGTCGTCCATATGAGGGTACGCAAACAGCAAAACTAAAGGTGACTAAAGGGGGACCATTACCTTTCGCTTGGGATATACTGTCACCACAATTCATGTACGGATCGAAAGCTTACGTAAAGCACCCGGCCGACATTCCTGATTATTTAAAGTTGTCTTTCCCTGAAGGGTTCAAATGGGAAAGAGTTATGAATTTTGAGGATGGAGGTGTTGTGA…	#VALUE!	-49.7	4.22	0	#VALUE!	-51.6507	-64.9925	-7.09106	-29.4155	-0.727208	81.945	1.60592	1.5823	#VALUE!
	SSA4_1	kozak down	15	12	23	13	ATCTTGACAAAGATGAAGGAGAC	GTCTCCTTCATCTTTGTTAAGGTCGGAGCCAACCCCCACACTCCGGTCTTAATAATACCAAAATG	-15.1	GTCTCCTTCATCTTTGTTAAGGTCGGAGCCAACCCCCACACTCCGGTCTTAATAATACCAAAATGTCTAAGGGGGAAGAAGACAATATGGCGATTATTAAAGAGTTTATGAGATT	-24.3	GTCTCCTTCATCTTTGTTAAGGTCGGAGCCAACCCCCACACTCCGGTCTTAATAATACCAAAATGTCTAAGGGGGAAGAAGACAATATGGCGATTATTAAAGAGTTTATGAGATTTAAAGTACATATGGAAGGAAGTGTTAATGGTCACGAGTTTGAGATCGAAGGTGAAGGTGAAGGTCGTCCATATGAGGGTACGCAAACAGCAAAACTAAAGGTGACTAAAGGGGGACCATTACCTTTCGCTTGGGATATACTGTCACCACAATTCATGTACGGATCGAAAGCTTACGTAAAGCACCCGGCCGACATTCCTGATTATTTAAAGTTGTCTTTCCCTGAAGGGTTCAAATGGGAAAGAGTTATGAATTTTGAGGATGGAGGTGTTGTGACGGTAACTC…	#VALUE!	-52.7	8.03	-2.6	#VALUE!	-54.2542	-57.692	-7.62969	-26.2096	-2.79733	78.5718	0.905372	0.965362	#VALUE!
	SSA4_0	kozak down	15	12	23	8	ATCTTGACAAAGATGAAGGAGAC	GTCTCCTTCATTTTTGTTAGGATACCCCACCTCCAATTCTAATAAAAATGTACCAAAATG	-11.9	GTCTCCTTCATTTTTGTTAGGATACCCCACCTCCAATTCTAATAAAAATGTACCAAAATGTCTAAGGGGGAAGAAGACAATATGGCGATTATTAAAGAGTTTATGAGATT	-19.8	GTCTCCTTCATTTTTGTTAGGATACCCCACCTCCAATTCTAATAAAAATGTACCAAAATGTCTAAGGGGGAAGAAGACAATATGGCGATTATTAAAGAGTTTATGAGATTTAAAGTACATATGGAAGGAAGTGTTAATGGTCACGAGTTTGAGATCGAAGGTGAAGGTGAAGGTCGTCCATATGAGGGTACGCAAACAGCAAAACTAAAGGTGACTAAAGGGGGACCATTACCTTTCGCTTGGGATATACTGTCACCACAATTCATGTACGGATCGAAAGCTTACGTAAAGCACCCGGCCGACATTCCTGATTATTTAAAGTTGTCTTTCCCTGAAGGGTTCAAATGGGAAAGAGTTATGAATTTTGAGGATGGAGGTGTTGTGACGGTAACTCAAGAT…	#VALUE!	-44.7	14.51	-2.6	#VALUE!	-45.8898	-46.2268	-7.62969	-20.6723	-2.79733	64.6714	0.906596	0.946714	image =x seqTence
